# Targeted H3K9 acetylation at lncSox1 promoter by cell type-specific epigenome editing promotes intermediate progenitor proliferation in developing mouse cortex

**DOI:** 10.1101/2024.11.05.621758

**Authors:** Godwin Sokpor, Pauline Antonie Ulmke, Hoang Duy Nguyen, Linh Pham, Princy Kakani, Van Trung Chu, Sebastian J. Arnold, Beate Brand-Saberi, Huu Phuc Nguyen, Tran Tuoc

## Abstract

The distribution and level of epigenetic (chromatin) marks have implications for differential regulatory effects at specific gene loci. Herein, we applied a protocol which combines *in vivo* electroporation and a CRISPR-dead (d)Cas9 system to probe and edit a specific chromatin mark in the epigenome of intermediate progenitor cells (IPCs) in developing mouse cortex. We found that the promoter of *lncSox1*, a long non-coding gene, is a key genomic locus for H3K9 acetylation (H3K9ac) during IPC amplification. CRISPR-dCas9–mediated addition of H3K9ac at *lncSox1* promoter resulted in lncSox1 upregulation, with attendant increase in IPC pool and augmented neurogenesis. Thus, we have identified dynamic regulation of lncSox1 as a major downstream target of H3 acetylation, and as part of an epigenetic mechanism involved in IPC proliferation during neocortex expansion. This finding is a proof-of-concept that our epigenome editing-based method can be used for manipulating specific epigenetic effectors to determine their (neuro)biological significance.

**MOTIVATION:** The abundance of basal progenitors is critical for cortical neurogenesis during brain development. There is growing interest in identifying how specific epigenetic factors regulate the genesis and expansion of basal progenitor cell sub-populations, including intermediate progenitor cells. We established a protocol that allowed us to identify the involvement of a long non-coding RNA (*lncSox1*) in regulating the proliferation of intermediate progenitor cells under the influence of H3K9 acetylation (H3K9ac). By enhancing H3K9ac at the promoter region of *lncSox1* using a CRISPR-dCas9–mediated gene-editing tool, we were able to determine that lncSox1 upregulation is a downstream effect of H3K9ac acetylation and is necessary for intermediate progenitor pool amplification during cortical development.

**Highlights:**

– Identification of H3 acetylation-dependent expression of ncRNAs in developing cortex.
– Establishment of cell Cre/LoxP and CRISPR-dCas9-dependent H3K9ac epigenome editing.
– CRISPR-dCas9–mediated addition of H3K9ac at lncSox1 promoter resulted in lncSox1 upregulation.
– H3K9 acetylation at lncSox1 promoter enhances proliferation of TBR2-expressing IPCs.
– Targeted epigenome editing revealed lncSox1 as a key regulator of cortical development.
