## Supplementary material for "Targeted H3K9 acetylation at lncSox1 promoter by cell type-specific epigenome editing promotes intermediate progenitor proliferation in developing mouse cortex": Table S5

### Sheet: Fig3E_lncSox1_qChIP_IPC_mh
H3K9ac ChIP/qPCR
		#1
Sample	ChIP	Input	ChIP/Input	%
	mIPCs
1	127.59	3.632	35.1294	111.608
2	152.755	5.743	26.5985	84.5048
3	150.386	4.994	30.1133	95.6717
4	168.707	4.953	34.0616	108.215
n	3	3	3	3
Mean	149.859	4.8305	31.4757	100
Std	16.9295	0.877648	3.90213	12.3973
	hIPCs
1	531.952	4.092	129.998	413.011
2	667.041	5.152	129.472	411.34
3	621.326	3.822	162.566	516.48
4	559.631	4.143	135.079	429.152
n	3	3	3	3
Mean	594.987	4.30225	139.279	442.496
Std	60.8522	0.583747	15.7292	49.9724
P-value	0.000351993	0.360363	0.000498685	0.000498685
		#2
	mIPCs
1	127.439	3.79	33.6251	110.586
2	152.604	5.901	25.8607	85.0504
3	150.235	5.152	29.1605	95.9028
4	168.556	5.111	32.9791	108.461
n	3	3	3	3
Mean	149.709	4.9885	30.4063	100
Std	16.9295	0.877648	3.61451	11.8874
	hIPCs
1	540.913	3.891	139.016	457.196
2	676.002	3.781	178.789	588
3	630.287	3.421	184.241	605.928
4	568.592	2.812	202.202	664.999
n	3	3	3	3
Mean	603.948	3.47625	176.062	579.031
Std	60.8522	0.4862	26.6458	87.6324
P-value	0.000328464	0.0321737	0.0014284	0.0014284	#DIV/0!

### Sheet: Fig4F_lncSox1_qPCR
qPCR
Sample	lncSox1	Actin	lncSox1/Actin	%
	sgControl
1	34.452	53.446	0.644613	90.3851
2	50.687	64.516	0.78565	110.161
3	39.237	56.023	0.700373	98.2035
4	45.533	63.056	0.722104	101.251
n	3	3	3	3
Mean	42.4772	59.2602	0.713185	100
Std	7.10965	5.36395	0.0583009	8.17471
	sgLncSox1#1
1	82.652	62.909	1.31383	184.221
2	76.091	55.912	1.36091	190.821
3	92.426	57.633	1.6037	224.864
4	87.281	63.202	1.38098	193.636
n	3	3	3	3
Mean	84.6125	59.914	1.41486	198.386
Std	6.94337	3.69684	0.129003	18.0882
P-value	0.000147505	0.84837	0.000467641	0.000467641
	sgLncSox1#4
1	89.131	66.909	1.33212	186.785
2	91.352	60.921	1.49952	210.256
3	96.626	67.653	1.42826	200.265
4	109.527	53.267	2.05619	288.311
n	3	3	3	3
Mean	96.659	62.1875	1.57902	221.404
Std	9.1364	6.66692	0.325422	45.6294
P-value	0.000118333	0.520519	0.0115723	0.0115723	#DIV/0!

### Sheet: Fig4G_lncSox1_qChIP_Neuro2A
ChIP/qPCR
Sample	ChIP	Input	ChIP/Input	%
	sgControl
1	126.467	3.431	36.8601	112.87
2	151.632	5.542	27.3605	83.7812
3	149.263	4.793	31.1419	95.3601
4	167.584	4.752	35.266	107.989
n	3	3	3	3
Mean	148.736	4.6295	32.6571	100
Std	16.9295	0.877648	4.27478	13.0899
	sgLncSox1#1
1	231.952	3.891	59.6124	182.54
2	267.041	4.951	53.9368	165.161
3	221.326	3.621	61.1229	187.166
4	259.631	3.942	65.8628	201.68
n	3	3	3	3
Mean	244.987	4.10125	60.1337	184.137
Std	21.8371	0.583747	4.91508	15.0506
P-value	0.000563389	0.360363	0.000167443	0.000167443
	sgLncSox1#4
1	213.321	3.891	54.8242	167.878
2	193.438	2.781	69.557	212.992
3	201.421	3.421	58.8778	180.291
4	223.764	2.812	79.5747	243.667
n	3	3	3	3
Mean	207.986	3.22625	65.7084	201.207
Std	13.3185	0.532188	11.1386	34.1078
P-value	0.0018034	0.0415659	0.00573657	0.00573657	#DIV/0!

### Sheet: Fig6BD_IUE_sgLncSox1_pHH3_BrdU
	Tbr2+cells					Tbr2+cells
	GFP+/Tbr2		GFP+/Tbr2/pHH3+			GFP+/Tbr2		GFP+/Tbr2/BrdU+
	Nr	%	Nr	%		Nr	%	Nr	%
	sgControl					sgControl (T5349)
1 (4 slides)	41		1	0.0243902		41		5	12.1951
2 (4 slides)	51		2	0.0392157		29		4	13.7931
3 (4 slides)	67		2	0.0298507		46		6	13.0435
4 (4 slides)	52		1	0.0192308		49		5	10.2041
5 (4 slides)	51		2	0.0392157		59		7	11.8644
6 (4 slides)	64		2	0.03125		64		9	14.0625
n	6	6	6	6		6	6	6	6
Mean	54.3333	#DIV/0!	1.66667	0.0305255		48	#DIV/0!	6	12.5271
Std	9.58471	#DIV/0!	0.516398	0.00796531		12.5857	#DIV/0!	1.78885	1.42637
	sgLncSox1					sgTrnp1 (T5364)
1 (4 slides)	61		3	0.0491803		44		9	20.4545
2 (4 slides)	78		4	0.0512821		39		7	17.9487
3 (4 slides)	65		4	0.0615385		61		11	18.0328
4 (4 slides)	50		3	0.06		60		13	21.6667
5 (4 slides)	53		3	0.0566038		81		19	23.4568
6 (4 slides)	56		4	0.0714286		87		18	20.6897
n	6	6	6	6		6	6	6	6
Mean	60.5	#DIV/0!	3.5	0.0583389		62	#DIV/0!	12.8333	20.3749
Std	10.1341	#DIV/0!	0.547723	0.0080128		19.2042	#DIV/0!	4.83391	2.1281
P-value	0.304346	#DIV/0!	0.000140272	0.000126957		0.170943	#DIV/0!	0.0161912	4.31842e-05

### Sheet: Fig6F_IUE_sgLncSox1_Neuron
	Tbr2+cells
	mCherry+/NeuN+		GFP+/NeuN
	Nr	%	Nr	%
	sgControl
1 (4 slides)	8		31	3.875
2 (4 slides)	10		39	3.9
3 (4 slides)	7		33	4.71429
4 (4 slides)	11		41	3.72727
5 (4 slides)	7		34	4.85714
6 (4 slides)	9		39	4.33333
n	6	6	6	6
Mean	8.66667	#DIV/0!	36.1667	4.23451
Std	1.63299	#DIV/0!	4.02078	0.474564
	sgLncSox1
1 (4 slides)	8		54	6.75
2 (4 slides)	9		58	6.44444
3 (4 slides)	12		65	5.41667
4 (4 slides)	11		55	5
5 (4 slides)	7		49	7
6 (4 slides)	8		45	5.625
n	6	6	6	6
Mean	9.16667	#DIV/0!	54.3333	6.03935
Std	1.94079	#DIV/0!	6.97615	0.803946
P-value	0.639885	#DIV/0!	0.0005581	0.0014196

### Sheet: FigS3A_IUE_SVZ_VZ
	Tbr2+cells
	TBR2+/GFP+ cells		mCherry+/TBR2- cells in the VZ
	Nr	%	Nr	%
	sgControl
1 (4 slides)	71		69	102.899
2 (4 slides)	41		49	83.6735
3 (4 slides)	62		77	80.5195
4 (4 slides)	68		82	82.9268
5 (4 slides)	39		42	92.8571
6 (4 slides)	31		39	79.4872
n	6	6	6	6
Mean	59.6667	#REF!	52	87.0604
Std	18.6512	#REF!	17.0176	9.09004
	sgLncSox1
1 (4 slides)	58		56	103.571
2 (4 slides)	50		45	111.111
3 (4 slides)	89		79	112.658
4 (4 slides)	83		85	97.6471
5 (4 slides)	55		51	107.843
6 (4 slides)	58		62	93.5484
n	6	6	6	6
Mean	63	#REF!	65.5	104.397
Std	15.8619	#REF!	16.2573	7.60446
P-value	0.745832	#REF!	0.190361	0.00523527

### Sheet: FigS3CE_IUE_sgLncSox1_Tuj
	Tuj+cells							HuCD+cells
	mCherry+/Tuj-		mCherry+/Tuj+		Total mCherry+			mCherry+/HuCD-		mCherry+/HuCD+		Total mCherry+
	Nr	%	Nr	%	Nr	%		Nr	%	Nr	%	Nr	%
	sgControl							sgControl
1	38		13	0.254902	51	3.92308		52		17	0.246377	69	4.05882
2	42		15	0.263158	57	3.8		41		11	0.211538	52	4.72727
3	55		19	0.256757	74	3.89474		34		9	0.209302	43	4.77778
4	31		10	0.243902	41	4.1		45		11	0.196429	56	5.09091
5	62		27	0.303371	89	3.2963		41		16	0.280702	57	3.5625
6	51		22	0.30137	73	3.31818		57		21	0.269231	78	3.71429
n	6	6	6	6	6	6		6	6	6	6	6	6
Mean	46.5	#DIV/0!	17.6667	0.270577	64.1667	3.72205		45	#DIV/0!	14.1667	0.235596	59.1667	4.32193
Std	11.5369	#DIV/0!	6.25033	0.0254044	17.6229	0.335717		8.31865	#DIV/0!	4.57894	0.0348891	12.4807	0.629066
	sgLncSox1							sgLncSox1
1	42		19	0.311475	61	3.21053		47		16	0.253968	63	3.9375
2	53		17	0.242857	70	4.11765		59		17	0.223684	76	4.47059
3	38		14	0.269231	52	3.71429		42		12	0.222222	54	4.5
4	32		16	0.333333	48	3		34		8	0.190476	42	5.25
5	24		11	0.314286	35	3.18182		22		6	0.214286	28	4.66667
6	57		24	0.296296	81	3.375		39		14	0.264151	53	3.78571
n	6	6	6	6	6	6		6	6	6	6	6	6
Mean	41	#DIV/0!	16.8333	0.29458	57.8333	3.43321		40.5	#DIV/0!	12.1667	0.228131	52.6667	4.43508
Std	12.49	#DIV/0!	4.44597	0.0331553	16.4124	0.412626		12.4378	#DIV/0!	4.40076	0.0269417	16.5851	0.527724
P-value	0.446662	#DIV/0!	0.796122	0.191552	0.534016	0.214235		0.480667	#DIV/0!	0.458344	0.687577	0.462093	0.742892
