## Supplementary material for "Targeted H3K9 acetylation at lncSox1 promoter by cell type-specific epigenome editing promotes intermediate progenitor proliferation in developing mouse cortex": Table S6

### Sheet: Sheet1
List of primers for qPCR, ChIP-qPCR, gRNAs, cloning
Primer	Sequence ( 5´- 3 ´)
sgLncSox1#1.f:	GTGTCTCGAACTCGCGCGCGG
sgLncSox1#1.r:	CCGCGCGCGAGTTCGAGACAC
sgLncSox1#2.f:	GTCGGATTGGCCACCGCCCAA
sgLncSox1#2.r:	TTGGGCGGTGGCCAATCCGAC
sgLncSox1#3.f:	GTGTCTGGTTGCGGGCCGCGT
sgLncSox1#3.r:	ACGCGGCCCGCAACCAGACAC
sgLncSox1#4.f:	GTGTGTGCCGAACGAGGAGCA
sgLncSox1#4.r:	TGCTCCTCGTTCGGCACACAC
sgLncSox1#5.f:	GGTGTCTCGAACTCGCGCGCG
sgLncSox1#5.r:	CGCGCGCGAGTTCGAGACACC
lncSox1_ChIP/qPCR_1_for	CTGGGGAGCGGCTAGAGG
lncSox1_ChIP/qPCR_1_rev	CACCCCCGCTCGCACA
lncSox1_ChIP/qPCR_2_for	GCGGCTCCACCTCCC
lncSox1_ChIP/qPCR_2_rev	CGCACACTCACACGCG
